# Fibroblast mechanoperception instructs pulmonary developmental and pattern specification gene expression programs

**DOI:** 10.1101/2024.12.26.630418

**Authors:** Andrew E. Miller, Ping Hu, Rishi Bhogaraju, Riley T. Hannan, Daniel Abebayehu, Mete Civelek, Thomas H. Barker

**Affiliations:** Department of Biomedical Engineering, Schools of Engineering and Medicine, University of Virginia, Charlottesville, VA 22908; Division of Pulmonary & Critical Care Medicine, School of Medicine, University of Virginia, Charlottesville, VA 22908; Department of Genome Sciences, School of Medicine, University of Virginia, Charlottesville, VA 22908

## Abstract

Dysregulation of the cellular mechanisms that coordinate the interpretation and transduction of microenvironmental biophysical signals are a unifying feature of tissue remodeling pathologies such as fibrosis and cancer. While genomic regulation downstream of normal mechanotransduction (i.e. cases where cells sense soft and stiff appropriately) is well studied, significantly less is known about the consequences of abnormal mechanoperception and subsequent misinterpretation of the mechanical environment. Leveraging Thy-1 (a.k.a. CD90) loss as a model of impaired mechanoperception, we employed ATAC- and RNA-sequencing in parallel to characterize the changes in lung fibroblast genomic activity in response to a combination of substrate stiffness and culture time. Notably, we find perturbed mechanoperception elicits a near-complete shutdown of *HOXA5*, a transcription factor responsible for pattern specification and development in the nascent lung. *In vitro* investigation of HOXA5 expression reveals a potential mechanism connecting increased α_v_ integrin signaling, cytoskeletal tension, and SRC kinase activity to HOXA5 silencing. These results establish novel links between integrin signaling and the expression dynamics of genes necessary for tissue formation and regeneration in the injured and/or developing lung, particularly *HOXA5*.
