## Supplemental Table 1 for "Fibroblast mechanoperception instructs pulmonary developmental and pattern specification gene expression programs"

### Sheet: pc_loadings_top50genes
Ensembl gene ID	HGNC official symbol	PC	loading rank	loading value	description
ENSG00000229807	XIST	PC1	1	0.116455	X inactive specific transcript [Source:HGNC Symbol;Acc:HGNC:12810]
ENSG00000232931	LINC00342	PC1	2	0.101759	long intergenic non-protein coding RNA 342 [Source:HGNC Symbol;Acc:HGNC:42470]
ENSG00000271383	NBPF19	PC1	3	0.0959622	NBPF member 19 [Source:HGNC Symbol;Acc:HGNC:31999]
ENSG00000259976	AC093010.3	PC1	4	0.0878521	novel transcript
ENSG00000151914	DST	PC1	5	0.087104	dystonin [Source:HGNC Symbol;Acc:HGNC:1090]
ENSG00000175265	GOLGA8A	PC1	6	0.0855701	golgin A8 family member A [Source:HGNC Symbol;Acc:HGNC:31972]
ENSG00000171634	BPTF	PC1	7	0.0846744	bromodomain PHD finger transcription factor [Source:HGNC Symbol;Acc:HGNC:3581]
ENSG00000245532	NEAT1	PC1	8	0.0839128	nuclear paraspeckle assembly transcript 1 [Source:HGNC Symbol;Acc:HGNC:30815]
ENSG00000215252	GOLGA8B	PC1	9	0.0838881	golgin A8 family member B [Source:HGNC Symbol;Acc:HGNC:31973]
ENSG00000214548	MEG3	PC1	10	0.0836065	maternally expressed 3 [Source:HGNC Symbol;Acc:HGNC:14575]
ENSG00000102908	NFAT5	PC1	11	0.0836058	nuclear factor of activated T cells 5 [Source:HGNC Symbol;Acc:HGNC:7774]
ENSG00000055609	KMT2C	PC1	12	0.0825148	lysine methyltransferase 2C [Source:HGNC Symbol;Acc:HGNC:13726]
ENSG00000234420	ZNF37BP	PC1	13	0.0823597	zinc finger protein 37B, pseudogene [Source:HGNC Symbol;Acc:HGNC:13103]
ENSG00000114270	COL7A1	PC1	14	0.0801946	collagen type VII alpha 1 chain [Source:HGNC Symbol;Acc:HGNC:2214]
ENSG00000054654	SYNE2	PC1	15	0.0800807	spectrin repeat containing nuclear envelope protein 2 [Source:HGNC Symbol;Acc:HGNC:17084]
ENSG00000225783	MIAT	PC1	16	0.079998	myocardial infarction associated transcript [Source:HGNC Symbol;Acc:HGNC:33425]
ENSG00000251562	MALAT1	PC1	17	0.0788084	metastasis associated lung adenocarcinoma transcript 1 [Source:HGNC Symbol;Acc:HGNC:29665]
ENSG00000264112	AC015813.1	PC1	18	0.0787305	novel transcript
ENSG00000118058	KMT2A	PC1	19	0.078625	lysine methyltransferase 2A [Source:HGNC Symbol;Acc:HGNC:7132]
ENSG00000257949	TEN1	PC1	20	0.0774061	TEN1 subunit of CST complex [Source:HGNC Symbol;Acc:HGNC:37242]
ENSG00000242265	PEG10	PC1	21	0.0771066	paternally expressed 10 [Source:HGNC Symbol;Acc:HGNC:14005]
ENSG00000111799	COL12A1	PC1	22	0.0770471	collagen type XII alpha 1 chain [Source:HGNC Symbol;Acc:HGNC:2188]
ENSG00000112159	MDN1	PC1	23	0.0766358	midasin AAA ATPase 1 [Source:HGNC Symbol;Acc:HGNC:18302]
ENSG00000137812	KNL1	PC1	24	0.0763973	kinetochore scaffold 1 [Source:HGNC Symbol;Acc:HGNC:24054]
ENSG00000140836	ZFHX3	PC1	25	0.0759896	zinc finger homeobox 3 [Source:HGNC Symbol;Acc:HGNC:777]
ENSG00000127914	AKAP9	PC1	26	0.0758258	A-kinase anchoring protein 9 [Source:HGNC Symbol;Acc:HGNC:379]
ENSG00000134318	ROCK2	PC1	27	0.075809	Rho associated coiled-coil containing protein kinase 2 [Source:HGNC Symbol;Acc:HGNC:10252]
ENSG00000270641	TSIX	PC1	28	0.0751511	TSIX transcript, XIST antisense RNA [Source:HGNC Symbol;Acc:HGNC:12377]
ENSG00000173209	AHSA2P	PC1	29	0.0748008	activator of HSP90 ATPase homolog 2, pseudogene [Source:HGNC Symbol;Acc:HGNC:20437]
ENSG00000163635	ATXN7	PC1	30	0.0747427	ataxin 7 [Source:HGNC Symbol;Acc:HGNC:10560]
ENSG00000117523	PRRC2C	PC1	31	0.0745301	proline rich coiled-coil 2C [Source:HGNC Symbol;Acc:HGNC:24903]
ENSG00000214736	TOMM6	PC1	32	0.0742099	translocase of outer mitochondrial membrane 6 [Source:HGNC Symbol;Acc:HGNC:34528]
ENSG00000067900	ROCK1	PC1	33	0.0739871	Rho associated coiled-coil containing protein kinase 1 [Source:HGNC Symbol;Acc:HGNC:10251]
ENSG00000144674	GOLGA4	PC1	34	0.0731423	golgin A4 [Source:HGNC Symbol;Acc:HGNC:4427]
ENSG00000065613	SLK	PC1	35	0.0730133	STE20 like kinase [Source:HGNC Symbol;Acc:HGNC:11088]
ENSG00000005483	KMT2E	PC1	36	0.0723122	lysine methyltransferase 2E (inactive) [Source:HGNC Symbol;Acc:HGNC:18541]
ENSG00000183354	KIAA2026	PC1	37	0.0722211	KIAA2026 [Source:HGNC Symbol;Acc:HGNC:23378]
ENSG00000277778	PGM5P2	PC1	38	0.0721316	phosphoglucomutase 5 pseudogene 2 [Source:HGNC Symbol;Acc:HGNC:18965]
ENSG00000281490	CICP14	PC1	39	0.0717166	capicua transcriptional repressor pseudogene 14 [Source:HGNC Symbol;Acc:HGNC:38542]
ENSG00000076554	TPD52	PC1	40	0.0713921	tumor protein D52 [Source:HGNC Symbol;Acc:HGNC:12005]
ENSG00000180229	HERC2P3	PC1	41	0.0712421	hect domain and RLD 2 pseudogene 3 [Source:HGNC Symbol;Acc:HGNC:4871]
ENSG00000065526	SPEN	PC1	42	0.0709493	spen family transcriptional repressor [Source:HGNC Symbol;Acc:HGNC:17575]
ENSG00000083857	FAT1	PC1	43	0.0706095	FAT atypical cadherin 1 [Source:HGNC Symbol;Acc:HGNC:3595]
ENSG00000283293	RN7SK	PC1	44	0.0702427	RNA component of 7SK nuclear ribonucleoprotein [Source:HGNC Symbol;Acc:HGNC:10037]
ENSG00000160551	TAOK1	PC1	45	0.0700432	TAO kinase 1 [Source:HGNC Symbol;Acc:HGNC:29259]
ENSG00000256646	AC010132.3	PC1	46	0.0698086	novel PSMA2 and C7orf25 readthrough
ENSG00000266302	AC098850.3	PC1	47	0.0698039	novel transcript
ENSG00000269821	KCNQ1OT1	PC1	48	0.0696754	KCNQ1 opposite strand/antisense transcript 1 [Source:HGNC Symbol;Acc:HGNC:6295]
ENSG00000204681	GABBR1	PC1	49	0.0693085	gamma-aminobutyric acid type B receptor subunit 1 [Source:HGNC Symbol;Acc:HGNC:4070]
ENSG00000171570	RAB4B-EGLN2	PC1	50	0.0693043	RAB4B-EGLN2 readthrough (NMD candidate) [Source:HGNC Symbol;Acc:HGNC:44465]
ENSG00000106004	HOXA5	PC2	1	0.205209	homeobox A5 [Source:HGNC Symbol;Acc:HGNC:5106]
ENSG00000163814	CDCP1	PC2	2	0.183003	CUB domain containing protein 1 [Source:HGNC Symbol;Acc:HGNC:24357]
ENSG00000100285	NEFH	PC2	3	0.147169	neurofilament heavy [Source:HGNC Symbol;Acc:HGNC:7737]
ENSG00000105997	HOXA3	PC2	4	0.146642	homeobox A3 [Source:HGNC Symbol;Acc:HGNC:5104]
ENSG00000253552	HOXA-AS2	PC2	5	0.144397	HOXA cluster antisense RNA 2 [Source:HGNC Symbol;Acc:HGNC:43745]
ENSG00000143387	CTSK	PC2	6	0.142128	cathepsin K [Source:HGNC Symbol;Acc:HGNC:2536]
ENSG00000233429	HOTAIRM1	PC2	7	0.140911	HOXA transcript antisense RNA, myeloid-specific 1 [Source:HGNC Symbol;Acc:HGNC:37117]
ENSG00000198732	SMOC1	PC2	8	0.129964	SPARC related modular calcium binding 1 [Source:HGNC Symbol;Acc:HGNC:20318]
ENSG00000115919	KYNU	PC2	9	0.128901	kynureninase [Source:HGNC Symbol;Acc:HGNC:6469]
ENSG00000103710	RASL12	PC2	10	0.127049	RAS like family 12 [Source:HGNC Symbol;Acc:HGNC:30289]
ENSG00000176971	FIBIN	PC2	11	0.126483	fin bud initiation factor homolog [Source:HGNC Symbol;Acc:HGNC:33747]
ENSG00000122592	HOXA7	PC2	12	0.126426	homeobox A7 [Source:HGNC Symbol;Acc:HGNC:5108]
ENSG00000134602	STK26	PC2	13	0.125066	serine/threonine kinase 26 [Source:HGNC Symbol;Acc:HGNC:18174]
ENSG00000170498	KISS1	PC2	14	0.124276	KiSS-1 metastasis suppressor [Source:HGNC Symbol;Acc:HGNC:6341]
ENSG00000105996	HOXA2	PC2	15	0.121695	homeobox A2 [Source:HGNC Symbol;Acc:HGNC:5103]
ENSG00000169429	CXCL8	PC2	16	0.119963	C-X-C motif chemokine ligand 8 [Source:HGNC Symbol;Acc:HGNC:6025]
ENSG00000108691	CCL2	PC2	17	0.118011	C-C motif chemokine ligand 2 [Source:HGNC Symbol;Acc:HGNC:10618]
ENSG00000183439	TRIM61	PC2	18	0.117717	tripartite motif containing 61 [Source:HGNC Symbol;Acc:HGNC:24339]
ENSG00000136167	LCP1	PC2	19	0.114588	lymphocyte cytosolic protein 1 [Source:HGNC Symbol;Acc:HGNC:6528]
ENSG00000197576	HOXA4	PC2	20	0.112986	homeobox A4 [Source:HGNC Symbol;Acc:HGNC:5105]
ENSG00000254369	HOXA-AS3	PC2	21	0.110873	HOXA cluster antisense RNA 3 [Source:HGNC Symbol;Acc:HGNC:43748]
ENSG00000067606	PRKCZ	PC2	22	0.10811	protein kinase C zeta [Source:HGNC Symbol;Acc:HGNC:9412]
ENSG00000163739	CXCL1	PC2	23	0.106676	C-X-C motif chemokine ligand 1 [Source:HGNC Symbol;Acc:HGNC:4602]
ENSG00000064042	LIMCH1	PC2	24	0.106623	LIM and calponin homology domains 1 [Source:HGNC Symbol;Acc:HGNC:29191]
ENSG00000109610	SOD3	PC2	25	0.105644	superoxide dismutase 3 [Source:HGNC Symbol;Acc:HGNC:11181]
ENSG00000165124	SVEP1	PC2	26	0.104409	sushi, von Willebrand factor type A, EGF and pentraxin domain containing 1 [Source:HGNC Symbol;Acc:HGNC:15985]
ENSG00000005020	SKAP2	PC2	27	0.102141	src kinase associated phosphoprotein 2 [Source:HGNC Symbol;Acc:HGNC:15687]
ENSG00000261115	TMEM178B	PC2	28	0.101718	transmembrane protein 178B [Source:HGNC Symbol;Acc:HGNC:44112]
ENSG00000171714	ANO5	PC2	29	0.100726	anoctamin 5 [Source:HGNC Symbol;Acc:HGNC:27337]
ENSG00000178568	ERBB4	PC2	30	0.100348	erb-b2 receptor tyrosine kinase 4 [Source:HGNC Symbol;Acc:HGNC:3432]
ENSG00000145287	PLAC8	PC2	31	0.0999808	placenta associated 8 [Source:HGNC Symbol;Acc:HGNC:19254]
ENSG00000105991	HOXA1	PC2	32	0.0991695	homeobox A1 [Source:HGNC Symbol;Acc:HGNC:5099]
ENSG00000108342	CSF3	PC2	33	0.0957924	colony stimulating factor 3 [Source:HGNC Symbol;Acc:HGNC:2438]
ENSG00000122585	NPY	PC2	34	0.0943571	neuropeptide Y [Source:HGNC Symbol;Acc:HGNC:7955]
ENSG00000176658	MYO1D	PC2	35	0.094313	myosin ID [Source:HGNC Symbol;Acc:HGNC:7598]
ENSG00000148677	ANKRD1	PC2	36	0.0935403	ankyrin repeat domain 1 [Source:HGNC Symbol;Acc:HGNC:15819]
ENSG00000130707	ASS1	PC2	37	0.0931665	argininosuccinate synthase 1 [Source:HGNC Symbol;Acc:HGNC:758]
ENSG00000159182	PRAC1	PC2	38	0.092853	PRAC1 small nuclear protein [Source:HGNC Symbol;Acc:HGNC:30591]
ENSG00000133019	CHRM3	PC2	39	0.0916176	cholinergic receptor muscarinic 3 [Source:HGNC Symbol;Acc:HGNC:1952]
ENSG00000119919	NKX2-3	PC2	40	0.0876588	NK2 homeobox 3 [Source:HGNC Symbol;Acc:HGNC:7836]
ENSG00000196611	MMP1	PC2	41	0.0863359	matrix metallopeptidase 1 [Source:HGNC Symbol;Acc:HGNC:7155]
ENSG00000124875	CXCL6	PC2	42	0.0842902	C-X-C motif chemokine ligand 6 [Source:HGNC Symbol;Acc:HGNC:10643]
ENSG00000129354	AP1M2	PC2	43	0.0840581	adaptor related protein complex 1 subunit mu 2 [Source:HGNC Symbol;Acc:HGNC:558]
ENSG00000166689	PLEKHA7	PC2	44	0.0814937	pleckstrin homology domain containing A7 [Source:HGNC Symbol;Acc:HGNC:27049]
ENSG00000134202	GSTM3	PC2	45	0.0812015	glutathione S-transferase mu 3 [Source:HGNC Symbol;Acc:HGNC:4635]
ENSG00000125538	IL1B	PC2	46	0.0811426	interleukin 1 beta [Source:HGNC Symbol;Acc:HGNC:5992]
ENSG00000120738	EGR1	PC2	47	0.080104	early growth response 1 [Source:HGNC Symbol;Acc:HGNC:3238]
ENSG00000134285	FKBP11	PC2	48	0.0793461	FKBP prolyl isomerase 11 [Source:HGNC Symbol;Acc:HGNC:18624]
ENSG00000197632	SERPINB2	PC2	49	0.0785553	serpin family B member 2 [Source:HGNC Symbol;Acc:HGNC:8584]
ENSG00000148735	PLEKHS1	PC2	50	0.0780794	pleckstrin homology domain containing S1 [Source:HGNC Symbol;Acc:HGNC:26285]
