## Supplemental Table 2 for "Fibroblast mechanoperception instructs pulmonary developmental and pattern specification gene expression programs"

### Sheet: Sheet1
WT vs Thy-1 KO 4kPa-24hr
TF	statistic	p-value	z-score	Max A.U.C	re_rank	Irwin Hall p-value
SUZ12	6.038	7.779e-10	1.737	0.93	0.008	2.226e-06
RNF2	3.055	0.001127	1.909	0.93	0.017	2.312e-05
EZH2	7.219	2.621e-13	1.307	0.928	0.03	0.0001239
JARID2	5.414	3.089e-08	1.299	0.925	0.034	0.0001792
KDM2B	5.923	1.577e-09	1.142	0.946	0.043	0.0003612
SP1	3.617	0.000149	1.295	0.885	0.046	0.0004282
EZH1	2.845	0.002219	1.255	0.942	0.049	0.0005143
TET2	2.345	0.009515	1.705	0.863	0.05	0.0005736
MBD2	2.766	0.002834	1.749	0.835	0.053	0.0006777
ZNF263	2.496	0.006273	1.804	0.839	0.054	0.0007055
WT vs Thy-1 KO 4kPa-72hr
TF	statistic	p-value	z-score	Max A.U.C	re_rank	Irwin Hall p-value
SUZ12	5.726	5.145e-09	1.627	0.942	0.011	5.644e-06
EZH1	2.984	0.001421	1.385	0.961	0.024	6.287e-05
EZH2	6.68	1.196e-11	1.206	0.942	0.026	7.482e-05
JARID2	5.27	6.822e-08	1.257	0.941	0.026	7.802e-05
RNF2	2.381	0.008629	1.443	0.952	0.036	0.0002028
SP1	3.565	0.0001818	1.26	0.927	0.038	0.000249
KDM2B	5.595	1.106e-08	0.979	0.972	0.044	0.0003796
WDR5	3.008	0.001314	1.061	0.954	0.048	0.000503
MBD2	2.883	0.001971	1.844	0.898	0.051	0.0005985
TET3	1.854	0.03185	1.273	0.934	0.064	0.001199
WT vs Thy-1 KO 25kPa-24hr
TF	statistic	p-value	z-score	Max A.U.C	re_rank	Irwin Hall p-value
SUZ12	6.014	9.03e-10	1.728	0.921	0.013	9.753e-06
SP1	3.97	3.597e-05	1.53	0.903	0.028	0.0001031
EZH2	7.011	1.184e-12	1.268	0.919	0.038	0.000249
JARID2	5.384	3.645e-08	1.291	0.919	0.039	0.0002633
ZNF263	2.697	0.003499	2.016	0.869	0.045	0.0003986
KDM2B	5.988	1.065e-09	1.174	0.948	0.045	0.0004083
TET2	2.545	0.005467	1.826	0.877	0.046	0.0004282
EZH1	2.857	0.002142	1.266	0.937	0.05	0.0005494
KDM4A	2.322	0.01011	1.72	0.889	0.05	0.0005494
ZFX	3.352	0.0004014	1.305	0.892	0.05	0.0005736
WT vs Thy-1 KO 25kPa-72hr
TF	statistic	p-value	z-score	Max A.U.C	re_rank	Irwin Hall p-value
RNF2	3.449	0.0002813	2.182	0.921	0.012	8.216e-06
SUZ12	6.204	2.748e-10	1.795	0.933	0.017	2.035e-05
EZH2	8.247	8.125e-17	1.501	0.94	0.031	0.0001377
JMJD6	3.789	7.561e-05	1.767	0.821	0.037	0.0002218
TET2	2.803	0.002535	1.983	0.804	0.043	0.0003703
JARID2	5.442	2.637e-08	1.307	0.942	0.045	0.0004182
KDM5B	3.153	0.0008089	2.086	0.777	0.047	0.0004593
SRF	2.678	0.003703	1.828	0.817	0.048	0.000503
KDM2B	6.181	3.187e-10	1.269	0.925	0.05	0.0005494
ERG	2.921	0.001746	1.48	0.91	0.05	0.0005736
WT vs Thy-1 KO TCP-24hr
TF	statistic	p-value	z-score	Max A.U.C	re_rank	Irwin Hall p-value
SUZ12	5.884	2.008e-09	1.683	0.935	0.013	9.753e-06
RNF2	3.181	0.000734	1.997	0.929	0.016	1.905e-05
EZH2	7.463	4.233e-14	1.353	0.938	0.031	0.000133
JARID2	5.438	2.692e-08	1.306	0.937	0.036	0.000209
JMJD6	3.597	0.0001609	1.617	0.84	0.036	0.0002154
H2AZ	8.463	1.308e-17	1.358	0.857	0.039	0.0002707
KDM2B	6.049	7.267e-10	1.204	0.932	0.043	0.0003523
KDM5B	3.108	0.0009405	2.04	0.801	0.047	0.0004699
CNOT3	2.278	0.01137	1.727	0.836	0.054	0.0006915
MAZ	3.719	9.992e-05	1.818	0.79	0.054	0.0007055
WT vs Thy-1 KO TCP-72hr
TF	statistic	p-value	z-score	Max A.U.C	re_rank	Irwin Hall p-value
RNF2	3.322	0.0004463	2.094	0.915	0.015	1.662e-05
SUZ12	5.867	2.213e-09	1.677	0.913	0.016	1.905e-05
EZH2	7.683	7.792e-15	1.395	0.922	0.029	0.000107
JARID2	5.421	2.957e-08	1.302	0.923	0.037	0.0002351
KDM2B	6.104	5.167e-10	1.231	0.933	0.043	0.0003703
TET2	2.716	0.003306	1.93	0.817	0.044	0.000389
MBD2	2.893	0.001907	1.852	0.817	0.045	0.0004182
WDR5	3.429	0.0003029	1.374	0.878	0.045	0.0004182
TET3	2.203	0.0138	1.714	0.879	0.047	0.0004593
CNOT3	2.234	0.01276	1.687	0.823	0.061	0.001009
